# Phosphoproteomics Reveals AMPK Substrate Network in Response to DNA Damage and Histone Acetylation

**DOI:** 10.1101/2020.07.02.182121

**Authors:** Yuejing Jiang, Xiaoji Cong, Shangwen Jiang, Ying Dong, Lei Zhao, Yi Zang, Minjia Tan, Jia Li

## Abstract

AMPK is a conservative energy sensor that plays roles in diverse biologic processes via direct phosphorylation on various substrates. Emerging studies have demonstrated the regulatory roles of AMPK in DNA repair, but the underlying mechanisms remain to be fully understood. Herein, using mass spectrometry-based proteomic technologies, we systematically investigate the regulatory network of AMPK in DNA damage response. Our system-wide phosphoproteome study uncovers a variety of newly-identified potential substrates involved in diverse biologic processes, whereas our system-wide histone modification analysis reveals a linkage between AMPK and histone acetylation. Together with these findings, we discover that AMPK promotes apoptosis by phosphorylating ASPP2 in irradiation-dependent way and regulates histone acetylation by phosphorylating HDAC9 in irradiation-independent way. Besides, we reveal that disturbing the histone acetylation by the bromodomain BRD4 inhibitor JQ-1 enhanced the sensitivity of AMPK-deficient cells to irradiation. Therefore, our studies provided a source to study the phosphorylation and histone acetylation underlying the regulatory network of AMPK, which could be beneficial to understand the exact role of AMPK in DNA damage response.
