## Supplemental Table 2 for "Phosphoproteomics Reveals AMPK Substrate Network in Response to DNA Damage and Histone Acetylation"

### Sheet: Summary
Table S2. Related to Figure 4. The list of quantified histone modification sites in Basal and IR group by manually check
Light(control MEF cell) vs Heavy(AMPKα KD MEF cell)
Histone modification sites	Basal ratio(H/L)	IR(H/L)
H3K9 ac	3.66187	1.13337
H3K14 ac	2.04077	1.05998
H3K18 ac	3.46224	2.33421
H3K23 ac	1.55533	1.08594
H3K27 me	1.89049	1.35414
H3K27 2me	1.06927	1.01629
H3K27 3me	0.723942	0.901179
H3K27 ac	4.58861	2.07841
H3K36 me	0.786908	0.944718
H3K36 2me	0.786908	1.45579
H3K79 2me	1.01352	0.95318
H4K5 ac	3.54457	2.07079
H4K8 ac	2.73956	1.71932
H4K12 ac	1.7475	1.20636
H4K16 ac	1.83515	1.14204
H4K31 ac	1.10499	1.0969
H2AK5 ac	3.63099	2.57042
H2AK9 ac	3.63099	2.57042
H2BK5 ac	4.47876	2.27311
H2BK16 ac	7.36858	3.40655
H2BK20 ac	4.44115	2.43566
H2BK116 ac	1.00322	1.19143

### Sheet: Basal
Light(control MEF cell) vs Heavy(AMPKα KD MEF cell)
Protein	Modification	Peptide	Intensity L	Intensity H	Ratio H/L	Normalized Ratio H/L
H3	K9 ac	K(ac)STGGK(ac)APR	216001573	1117040149	5.17144	3.66187
	K9 2me	K(2me)STGGK(ac)APR	441210579	561993888	1.27375	0.901939
	K14 ac	K(ac)STGGK(ac)APR	216001573	1117040149	2.88206	2.04077
		K(2me)STGGK(ac)APR	441210579	561993888
		STGGK(ac)APR	504704275	1669684002
			1161916427	3348718039
	K18 ac	K(ac)QLATK	744454020	3198063963	4.88951	3.46224
		K(ac)QLATK(ac)AAR	1321038879	6901189107
			2065492899	10099253070
	K18 me	K(me)QLATK(ac)AAR	20388080	17587520	0.862637	0.610829
	K23 ac	KQLATK(ac)AAR	3011735819	4915053975	2.19651	1.55533
		K(me)QLATK(ac)AAR	20388080	17587520
		K(ac)QLATK(ac)AAR	1321038879	6901189107
		QLATK(ac)AAR	3472641894	5355589050
			7825804672	17189419652
	K27 me	K(me)SAPATGGVK	1859904406	4948502391	2.66982	1.89049
		K(me)SAPATGGVK(me)KPHR	21160010	73602794
			1881064416	5022105185
	K27 2me	K(2me)SAPATGGVK	16062526800	25204519123	1.51006	1.06927
		K(2me)SAPATGGVK(me)	3144693806	4071094326
		K(2me)SAPATGGVK(me)KPHR	1477802258	2022250934
		K(2me)SAPATGGVK(2me)KPHR	357151644	477084509
			21042174508	31774948892
	K27 3me	K(3me)SAPATGGVK	8083305526	9455167998	1.02238	0.723942
		K(3me)SAPATGGVK(me)	2325980065	1300814969
		K(3me)SAPATGGVK(me)KPHR	357201954	477103180
		K(3me)SAPATGGVK(2me)KPHR	322708585	104294176
			11089196130	11337380323
	K27 ac	K(ac)SAPATGGVK	82072224	466823766	6.48022	4.58861
		K(ac)SAPATGGVK(me)	7271671	68906759
		K(ac)SAPATGGVK(2me)KPHR	28226949	226154503
			117570844	761885028
	K36 me	K(2me)SAPATGGVK(me)	3144693806	4071094326	1.1113	0.786908
		K(3me)SAPATGGVK(me)	2325980065	1300814969
		K(ac)SAPATGGVK(me)	7271671	68906759
		K(2me)SAPATGGVK(me)KPHR	1477802258	2022250934
		K(3me)SAPATGGVK(me)KPHR	357201954	477103180
		K(me)SAPATGGVK(me)KPHR	21160010	73602794
		SAPATGGVK(me)	82548402	169413391
		SAPATGGVK(me)KPHR	49590623	114078585
			7466248789	8297264938
	K36 2me	K(2me)SAPATGGVK(2me)KPHR	357151644	477084509	1.29771	0.918898
		K(ac)SAPATGGVK(2me)KPHR	28226949	226154503
		K(3me)SAPATGGVK(2me)KPHR	322708585	104294176
		SAPATGGVK(2me)KPHR	153015853	309924956
			861103031	1117458144
	K79 me	EIAQDFK(me)	228038007	286620696	1.37979	0.977024
		EIAQDFK(me)TDLR	2479490839	3449206098
			2707528846	3735826794
	K79 2me	EIAQDFK(2me)TDLR	309774450	443389987	1.43133	1.01352
H4	K5 ac	GK(ac)GGK(ac)GLGK	119717593	611449621	5.10743	3.54457
	K8 ac	GK(ac)GGK(ac)GLGK	119717593	611449621	3.94747	2.73956
		GGK(ac)GLGK(ac)GGAK	124513112	352644482
			244230705	964094103
	K12 ac	GGK(ac)GLGK(ac)GGAK	124513112	352644482	2.518	1.7475
		GLGK(ac)GGAK	537725788	1138389662
		GLGK(ac)GGAK(ac)R	1397343830	3694998025
			2059582730	5186032169
	K16 ac	GLGK(ac)GGAK(ac)R	1397343830	3694998025	2.6443	1.83515
	K31 ac	DNIQGITK(ac)PAIR	3867047	6157109	1.5922	1.10499
H2A	K5 ac	GK(ac)QGGK(ac)AR	9163569	46876156	5.11549	3.63099
	K9 ac	GK(ac)QGGK(ac)AR	9163569	46876156	5.11549	3.63099
H2B	K5 ac	PEPAK(ac)SAPAPK	32794054	209199362	6.37919	4.47876
	K16 ac	K(ac)AVTK(ac)AQK	63259615	663923493	10.4952	7.36858
	K20 ac	K(ac)AVTK(ac)AQK	63259615	663923493	6.32562	4.44115
		AVTK(ac)AQK	160824867	753548733
			224084482	1417472226
	K116 ac	HAVSEGTK(ac)AVTK	828975	1184527	1.42891	1.00322

### Sheet: IR
Light(control MEF cell) vs Heavy(AMPKα KD MEF cell)
Protein	Modification	Peptide	Intensity L	Intensity H	Ratio H/L	Normalized Ratio H/L
H3	K9 ac	K(ac)STGGK(ac)APR	417842875	547844414	1.31113	1.13337
	K9 2me	K(2me)STGGK(ac)APR	121788508	116979750	0.960516	0.830294
	K14 ac	K(ac)STGGK(ac)APR	417842875	547844414	1.22622	1.05998
		K(2me)STGGK(ac)APR	121788508	116979750
		STGGK(ac)APR	1750252540	2143084781
			2289883923	2807908945
	K18 ac	K(ac)QLATK	1524744879	4340951164	2.70031	2.33421
		K(ac)QLATK(ac)AAR	1946897339	5033543249
			3471642218	9374494413
	K18 me	K(me)QLATK(ac)AAR	32803349	35531556	1.08317	0.936318
	K23 ac	KQLATK(ac)AAR	7055739141	7689477131	1.25626	1.08594
		K(me)QLATK(ac)AAR	32803349	35531556
		K(ac)QLATK(ac)AAR	1946897339	5033543249
		QLATK(ac)AAR	6339990006	6556966108
			15375429835	19315518044
	K27 me	K(me)SAPATGGVK	5691253715	8044779532	1.56652	1.35414
		K(me)SAPATGGVK(me)KPHR	90895597	1013087662
			5782149312	9057867194
	K27 2me	K(2me)SAPATGGVK	37811726614	44424192934	1.17568	1.01629
		K(2me)SAPATGGVK(me)	5606563107	6538798332
		K(2me)SAPATGGVK(me)KPHR	585853605	646600943
		K(2me)SAPATGGVK(2me)KPHR	1014198255	1317560371
			45018341581	52927152580
	K27 3me	K(3me)SAPATGGVK	18066052777	19296494798	1.04252	0.901179
		K(3me)SAPATGGVK(me)	2925930572	1709433897
		K(3me)SAPATGGVK(2me)KPHR	668576183	1575606493
			21660559532	22581535188
	K27 ac	K(ac)SAPATGGVK	219547716	494635098	2.40439	2.07841
		K(ac)SAPATGGVK(me)	22676883	67272284
		K(ac)SAPATGGVK(2me)KPHR	54102312	155488582
		K(ac)SAPATGGVK(me)KPHR	22773183	49843911
			319100094	767239875
	K36 me	K(2me)SAPATGGVK(me)	5606563107	6538798332	1.09289	0.944718
		K(3me)SAPATGGVK(me)	2925930572	1709433897
		K(ac)SAPATGGVK(me)	22676883	67272284
		K(ac)SAPATGGVK(me)KPHR	22773183	49843911
		K(2me)SAPATGGVK(me)KPHR	585853605	646600943
		K(me)SAPATGGVK(me)KPHR	90895597	1013087662
		SAPATGGVK(me)	286942227	348218801
		SAPATGGVK(me)KPHR	192019616	264511794
			9733654790	10637767624
	K36 2me	K(2me)SAPATGGVK(2me)KPHR	1014198255	1317560371	1.68411	1.45579
		K(ac)SAPATGGVK(2me)KPHR	54102312	155488582
		K(3me)SAPATGGVK(2me)KPHR	668576183	1575606493
		SAPATGGVK(2me)KPHR	425180331	592484287
			2162057081	3641139733
	K79 me	EIAQDFK(me)	412252617	447442650	1.16323	1.00552
		EIAQDFK(me)TDLR	5559776935	6499373681
			5972029552	6946816331
	K79 2me	EIAQDFK(2me)TDLR	752019905	829233636	1.10268	0.95318
H4	K5 ac	GK(ac)GGK(ac)GLGK	147531079	361506464	2.45037	2.07079
	K8 ac	GKGGK(ac)GLGK	10403286	21375656	2.03447	1.71932
		GK(ac)GGK(ac)GLGK	147531079	361506464
		GGK(ac)GLGK(ac)GGAK	290357578	529155894
			448291943	912038014
	K12 ac	GGK(ac)GLGK(ac)GGAK	290357578	529155894	1.42749	1.20636
		GLGK(ac)GGAK	1184509030	1712508482
		GLGK(ac)GGAK(ac)R	1800923441	2434482489
			3275790049	4676146865
	K16 ac	GLGK(ac)GGAK(ac)R	1800923441	2434482489	1.35139	1.14204
		GLGKGGAK(ac)R	5162351	6237009
			1806085792	2440719498
	K31 ac	DNIQGITK(ac)PAIR	7771584	10087215	1.29796	1.0969
H2A	K5 ac	GK(ac)QGGK(ac)AR	31862138	91160425	2.86109	2.57042
	K9 ac	GK(ac)QGGK(ac)AR	31862138	91160425	2.86109	2.57042
H2B	K5 ac	PEPAK(ac)SAPAPK	15981489	41840777	2.61808	2.27311
	K16 ac	K(ac)AVTK(ac)AQK	180589958	708549294	3.92353	3.40655
	K20 ac	K(ac)AVTK(ac)AQK	180589958	708549294	2.8053	2.43566
		AVTK(ac)AQK	589991696	1453163294
			770581654	2161712588
	K116 ac	HAVSEGTK(ac)AVTK	8927662	12250949	1.37225	1.19143
